# Gap selection and steering during obstacle avoidance in pigeons

**DOI:** 10.1101/2022.03.01.482520

**Authors:** Natalia Pérez-Campanero Antolin, Graham K. Taylor

## Abstract

The ability of birds to fly through cluttered environments has inspired biologists interested in understanding its underlying mechanisms, and engineers interested in applying its underpinning principles. To analyse this problem empirically, we break it down into two distinct, but related, questions: How do birds select which gaps to aim for? And how do they steer through them? We answered these questions by using a combined experimental and modelling approach, in which we released pigeons *(Columbia livia domestica)* inside a large hall whose open exit was separated from the release point by a curtain creating two vertical gaps—one of which was obstructed by an obstacle. We tracked the birds using a high-speed motion capture system, and found that their gap choice seemed to be biased by their intrinsic handedness, rather than determined by extrinsic cues such as the size of the gap or its alignment with the destination. We modelled the pigeons’ steering behaviour algorithmically by simulating their flight trajectories under a set of six candidate guidance laws, including those used previously to model targeted flight behaviours in birds. We found that their flights were best modelled by delayed proportional navigation commanding turning in proportion to the angular rate of the line-of-sight from the pigeon to the midpoint of the gap. Our results are consistent with this being a two-phase behaviour, in which the pigeon first heads forward from the release point before steering towards the midpoint of whichever gap it chooses to aim for under closed-loop guidance. Our findings have implications for the sensorimotor mechanisms that underlie clutter negotiation in birds, uniting this with other kinds of target-oriented behaviours including aerial pursuit.
