## Supplementary material for "Gap selection and steering during obstacle avoidance in pigeons": Data S1

### Sheet: Individual fits
Target: midpoint of gap					Modelled parameters
						kN			kP			kD				kNkP			kNkD				kPkD				Model average
Date	Bird ID	Flight ID	Duration (s)	Distance (m)	kN	tau	RMS (m)	kP	tau2	RMS (m)2	kD	tau3	RMS (m)3	kN2	kP2	tau4	RMS (m)4	kN3	kD2	tau5	RMS (m)5	kP3	kD3	tau6	RMS (m)6			RMS (m)
4.12.2018	D10	1	1.44516	4.75706	4.13374	0.38	0.00503254	-307.522	0.005	0.0732416	1.15993	0.4	0.0351114	352.363	-417.732	0	0.0736033	2.92491	0.496222	0.245	0.00283607	-2.57501	0.271996	0.31	0.0022764			0.032
4.12.2018	C76	2	1.41016	6.09831	1.58672	0	0.0127698	-2.07766	0	0.0419719	0.788924	0.4	0.0559748	3.0304	0.84421	0.28	0.00891012	2.94218	-0.410134	0.4	0.00676738	-3.36968	-1.40547	0.355	0.00601493			0.022
4.12.2018	D10	3	2.04516	5.15811	-0.00820312	0	0.258855	-0.0133137	0.35	0.258837	-1.44407	0.4	0.21093	-51.5829	-42.2137	0	0.0456747	1.00077	1.00007	0	0.0391745	-0.801818	0.980497	0	0.0456023			0.143
11.12.2018	D10	4	1.13016	4.36671	2.27594	0	0.00662677	-2.72908	0.075	0.0065099	-7.70329	0.325	0.0975743	-2.26916	-5.15724	0.21	0.00639247	3.57661	-1.17881	0.03	0.00617214	-4.78137	-1.13536	0.02	0.00632668			0.022
11.12.2018	X41	5	1.32016	5.35523	5.75038	0.4	0.101383	-5.41375	0.4	0.0415597	0.486903	0.27	0.0472017	-3.8501	-7.95613	0.4	0.00561374	2.03166	0.592964	0.265	0.00693739	-3.46854	0.457302	0.31	0.00510684			0.035
11.12.2018	B65	7	1.41516	5.86438	4.85825	0.185	0.0641885	-2.92555	0.13	0.0644372	0.723163	0.22	0.0672265	-11.3464	-12.7182	0.14	0.0165285	6.48182	-1.24039	0.37	0.0164336	0.770707	1.0557	0.045	0.0183365			0.041
12.12.2018	C76	10	1.37516	5.12555	2.64546	0.25	0.00540157	-2.15279	0.37	0.0105849	0.935244	0.265	0.0178619	3.91754	1.35709	0.24	0.00265966	1.08167	0.96176	0.015	0.00278833	-2.6022	0.501214	0.125	0.00892885			0.008
12.12.2018	D10	11	1.36016	4.33892	2.12485	0.115	0.00745576	-2.39852	0	0.0203511	1.0405	0.35	0.0130367	3.0785	1.01457	0	0.00637365	3.73708	-1.05559	0.12	0.0056154	-3.24605	-0.902371	0.295	0.00899103			0.01
12.12.2018	X53	12	1.63016	5.49401	2.93184	0.3	0.00911286	-2.0605	0.385	0.0181348	-1.0007	0	0.477899	2.53559	-0.314711	0.305	0.00796324	1.03958	0.980061	0.01	0.00491381	-2.06104	0.134511	0.32	0.0178042			0.089
12.12.2018	S84	13	1.14016	4.16511	1.42162	0.13	0.00362078	-1.41158	0.4	0.00605861	-1.17795	0.02	0.138528	2.24431	0.931177	0.205	0.00302624	1.5758	-0.252373	0.21	0.00346695	-2.42404	-1.22221	0.07	0.00447548			0.027
13.12.2018	X53	16	1.12016	4.37576	2.16608	0.145	0.00809855	-2.52724	0.4	0.0113134	2.05777	0.35	0.0167806	5.71707	6.20183	0.07	0.00229844	3.10754	-1.08468	0.25	0.0026148	-2.79409	0.512943	0.15	0.00792115			0.008
13.12.2018	B01	17	2.46516	5.77182	2.95234	0.4	0.108758	-2.15034	0.375	0.0923281	-1.71765	0.33	1.23838	-1.70894	-3.40036	0.34	0.0914575	2.95606	0.0753045	0.4	0.0967989	-2.14893	0.00466835	0.375	0.0922611			0.287
13.12.2018	S37	19	1.34016	3.91375	2.02685	0.4	0.0172499	-1.53382	0.4	0.0165903	2.02556	0.305	0.00997703	-28.0324	-22.8394	0.335	0.0037374	0.944055	1.06681	0.03	0.00784505	-0.628668	1.42485	0.225	0.00805414			0.011
13.12.2018	S57	20	1.14016	4.53251	4.86079	0.105	0.0148661	-4.23076	0.115	0.0158416	3.88128	0.375	0.103835	18.8689	12.7629	0.12	0.00440423	4.8728	-1.31021	0.37	0.00334827	-3.75056	-1.04277	0.36	0.00348219			0.024
13.12.2018	S84	21	1.10516	5.21953	1.80691	0.275	0.0530272	-2.12574	0.23	0.0342916	3.18759	0.37	0.0453931	-1.49773	-5.67751	0	0.0087812	-0.656372	2.35119	0.21	0.0148717	-2.02824	0.726419	0.02	0.00574606			0.027
14.12.2018	D10	22	1.13016	5.28359	4.29919	0.325	0.0044262	-4.65182	0.3	0.00757873	-1.00094	0	0.0215326	6.65429	2.03306	0.35	0.00386501	2.41327	0.730713	0.135	0.00358544	-6.97084	-0.213616	0.4	0.00384918			0.007
14.12.2018	X53	23	1.31016	4.70171	4.9085	0.26	0.0267793	-3.61162	0.225	0.0088542	-1.0007	0	0.32131	0.138371	-3.52502	0.225	0.00874147	5.37793	-0.431172	0.335	0.0202543	-3.63912	-0.00855297	0.225	0.00872256			0.066
14.12.2018	C68	24	1.23016	5.64656	2.83717	0.07	0.00647579	-3.79236	0.07	0.012561	0.659811	0.36	0.00972196	5.26145	3.05666	0.08	0.00473231	4.40958	-0.814988	0.13	0.0038803	-2.81266	0.614473	0.04	0.00453437			0.007
14.12.2018	D10	25	1.29516	5.64578	4.4259	0.26	0.00245077	-614.29	0	0.0355493	0.836423	0.2	0.037204	5.21154	0.63371	0.265	0.00110453	1.84738	0.830166	0.07	0.000943819	-3.53803	-0.450168	0.36	0.00991021			0.015
14.12.2018	S84	26	1.17016	4.14327	-0.162893	0.18	0.0308959	0.194171	0.4	0.0295082	-0.848989	0.37	0.0134277	5.23356	5.30051	0.105	0.00431596	1.67962	1.21497	0.075	0.00237086	-0.512146	-0.549106	0.4	0.0129108			0.016
14.12.2018	X53	27	1.43016	5.65888	4.1509	0.4	0.0742776	-2.3031	0.4	0.0111216	0.258738	0.4	0.0318671	-0.327819	-2.38535	0.4	0.0101727	1.83563	0.473436	0.275	0.00348552	-23.4684	0.984036	0.005	0.144045			0.046
14.12.2018	C76	28	1.29516	5.32054	1.99648	0	0.0441283	-1.78066	0.28	0.00863697	1.50808	0.37	0.0348537	0.506286	-1.29142	0.4	0.00355398	0.979604	1.00154	0.015	0.00348656	-1.37621	0.452796	0.27	0.00385621			0.016
14.12.2018	X53	29	1.39516	4.87326	0.194035	0.4	0.0590221	0.0131942	0.035	0.059531	-0.0163281	0	0.0594761	3.86001	5.00347	0	0.0160612	1.02974	0.923543	0.01	0.0052544	-2.1938	0.844251	0.125	0.0044245			0.034
																											tau (s)
Median			1.32016	5.15811	2.64546	0.25	0.0149	-2.3031	0.28	0.0181	0.659811	0.33	0.0454	0.0454	-0.314711	0.21	0.0064	2.03166	0.496222	0.135	0.0049	-2.6022	0.271996	0.225	0.0079		0.243	0.024
Q1			1.15516	4.45413	1.9017	0.11	0.0065	-3.70199	0.0725	0.0107	-1.0007	0.21	0.0188	0.0188	-5.41737	0.075	0.0038	1.06063	-0.62308	0.03	0.0034	-3.50328	-0.499637	0.0575	0.0045		0.07	0.013
Q3			1.40641	5.60784	4.22504	0.3525	0.0575	-1.92058	0.3925	0.0419	1.10021	0.37	0.1023	0.1023	1.69507	0.32	0.0099	3.34208	0.97091	0.27	0.0076	-2.04464	0.670446	0.3375	0.0122		0.36	0.038
Flights under 1s
11.12.2018	B01	6	0.580156	1.57983	NaN	NaN	NaN	NaN	NaN	NaN	NaN	NaN	NaN	NaN	NaN	NaN	NaN	NaN	NaN	NaN	NaN	NaN	NaN	NaN
11.12.2018	S57	8	0.935156	4.30937	NaN	NaN	NaN	NaN	NaN	NaN	NaN	NaN	NaN	NaN	NaN	NaN	NaN	NaN	NaN	NaN	NaN	NaN	NaN	NaN
11.12.2018	X53	9	0.945156	4.51809	NaN	NaN	NaN	NaN	NaN	NaN	NaN	NaN	NaN	NaN	NaN	NaN	NaN	NaN	NaN	NaN	NaN	NaN	NaN	NaN
12.12.2018	C68	14	0.935156	4.16943	NaN	NaN	NaN	NaN	NaN	NaN	NaN	NaN	NaN	NaN	NaN	NaN	NaN	NaN	NaN	NaN	NaN	NaN	NaN	NaN
13.12.2018	D10	15	0.830156	3.3426	NaN	NaN	NaN	NaN	NaN	NaN	NaN	NaN	NaN	NaN	NaN	NaN	NaN	NaN	NaN	NaN	NaN	NaN	NaN	NaN
13.12.2018	X53	18	0.970156	4.29964	NaN	NaN	NaN	NaN	NaN	NaN	NaN	NaN	NaN	NaN	NaN	NaN	NaN	NaN	NaN	NaN	NaN	NaN	NaN	NaN

### Sheet: Global fits
Target: midpoint of gap					Modelled parameters
						kN			kP			kD				kNkP			kNkD				kPkD
Date	Bird ID	Flight ID	Duration (s)	Distance (m)	kN	tau	RMS (m)	kP	tau2	RMS (m)2	kD	tau3	RMS (m)3	kN2	kP2	tau4	RMS (m)4	kN3	kD2	tau5	RMS (m)5	kP3	kD3	tau6	RMS (m)6
4.12.2018	D10	1	1.44516	4.75706	2.9	0.4	0.149433	-1.7	0.4	0.148685	0.6	0.24	0.270312	3.8	1.1	0.4	0.166725	1.8	0.6	0.24	0.148912	-1.9	0.5	0.15	0.142226
4.12.2018	C76	2	1.41016	6.09831	2.9	0.4	0.0271977	-1.7	0.4	0.0579761	0.6	0.24	0.195247	3.8	1.1	0.4	0.0353724	1.8	0.6	0.24	0.0363079	-1.9	0.5	0.15	0.069029
4.12.2018	D10	3	2.04516	5.15811	2.9	0.4	0.521868	-1.7	0.4	0.574199	0.6	0.24	0.323702	3.8	1.1	0.4	0.556769	1.8	0.6	0.24	0.50343	-1.9	0.5	0.15	0.567868
11.12.2018	D10	4	1.13016	4.36671	2.9	0.4	0.0253118	-1.7	0.4	0.0642638	0.6	0.24	0.207893	3.8	1.1	0.4	0.0226676	1.8	0.6	0.24	0.0331445	-1.9	0.5	0.15	0.0620707
11.12.2018	X41	5	1.32016	5.35523	2.9	0.4	0.183158	-1.7	0.4	0.194982	0.6	0.24	0.205536	3.8	1.1	0.4	0.206272	1.8	0.6	0.24	0.175779	-1.9	0.5	0.15	0.193196
11.12.2018	B65	7	1.41516	5.86438	2.9	0.4	0.085136	-1.7	0.4	0.0733597	0.6	0.24	0.216306	3.8	1.1	0.4	0.0997233	1.8	0.6	0.24	0.0820604	-1.9	0.5	0.15	0.0669203
12.12.2018	C76	10	1.37516	5.12555	2.9	0.4	0.0510296	-1.7	0.4	0.126506	0.6	0.24	0.23809	3.8	1.1	0.4	0.0874769	1.8	0.6	0.24	0.0514118	-1.9	0.5	0.15	0.119128
12.12.2018	D10	11	1.36016	4.33892	2.9	0.4	0.0101428	-1.7	0.4	0.0269004	0.6	0.24	0.23286	3.8	1.1	0.4	0.0147015	1.8	0.6	0.24	0.0205771	-1.9	0.5	0.15	0.0334446
12.12.2018	X53	12	1.63016	5.49401	2.9	0.4	0.138987	-1.7	0.4	0.185067	0.6	0.24	0.486928	3.8	1.1	0.4	0.170155	1.8	0.6	0.24	0.131085	-1.9	0.5	0.15	0.164141
12.12.2018	S84	13	1.14016	4.16511	2.9	0.4	0.108058	-1.7	0.4	0.0585049	0.6	0.24	0.143416	3.8	1.1	0.4	0.0624833	1.8	0.6	0.24	0.0982974	-1.9	0.5	0.15	0.0722048
13.12.2018	X53	16	1.12016	4.37576	2.9	0.4	0.0190614	-1.7	0.4	0.129347	0.6	0.24	0.193807	3.8	1.1	0.4	0.0346271	1.8	0.6	0.24	0.0242786	-1.9	0.5	0.15	0.126912
13.12.2018	B01	17	2.46516	5.77182	2.9	0.4	0.48885	-1.7	0.4	0.282368	0.6	0.24	1.89799	3.8	1.1	0.4	0.508798	1.8	0.6	0.24	0.569494	-1.9	0.5	0.15	0.259262
13.12.2018	S37	19	1.34016	3.91375	2.9	0.4	0.0235426	-1.7	0.4	0.0307457	0.6	0.24	0.161995	3.8	1.1	0.4	0.0313642	1.8	0.6	0.24	0.0243416	-1.9	0.5	0.15	0.0325007
13.12.2018	S57	20	1.14016	4.53251	2.9	0.4	0.122692	-1.7	0.4	0.12163	0.6	0.24	0.279778	3.8	1.1	0.4	0.134515	1.8	0.6	0.24	0.127997	-1.9	0.5	0.15	0.113709
13.12.2018	S84	21	1.10516	5.21953	2.9	0.4	0.0673217	-1.7	0.4	0.0550397	0.6	0.24	0.178264	3.8	1.1	0.4	0.068213	1.8	0.6	0.24	0.0636662	-1.9	0.5	0.15	0.0467983
14.12.2018	D10	22	1.13016	5.28359	2.9	0.4	0.020749	-1.7	0.4	0.0260315	0.6	0.24	0.0225362	3.8	1.1	0.4	0.0319967	1.8	0.6	0.24	0.0217167	-1.9	0.5	0.15	0.0277128
14.12.2018	X53	23	1.31016	4.70171	2.9	0.4	0.196209	-1.7	0.4	0.170475	0.6	0.24	0.33569	3.8	1.1	0.4	0.177931	1.8	0.6	0.24	0.198241	-1.9	0.5	0.15	0.161132
14.12.2018	C68	24	1.23016	5.64656	2.9	0.4	0.0227207	-1.7	0.4	0.0534939	0.6	0.24	0.11686	3.8	1.1	0.4	0.0311046	1.8	0.6	0.24	0.0173884	-1.9	0.5	0.15	0.0463155
14.12.2018	D10	25	1.29516	5.64578	2.9	0.4	0.0680925	-1.7	0.4	0.073191	0.6	0.24	0.134083	3.8	1.1	0.4	0.0779255	1.8	0.6	0.24	0.0643004	-1.9	0.5	0.15	0.0669855
14.12.2018	S84	26	1.17016	4.14327	2.9	0.4	0.122951	-1.7	0.4	0.151559	0.6	0.24	0.07268	3.8	1.1	0.4	0.153688	1.8	0.6	0.24	0.119601	-1.9	0.5	0.15	0.152533
14.12.2018	X53	27	1.43016	5.65888	2.9	0.4	0.130134	-1.7	0.4	0.135274	0.6	0.24	0.14921	3.8	1.1	0.4	0.148993	1.8	0.6	0.24	0.11983	-1.9	0.5	0.15	0.129224
14.12.2018	C76	28	1.29516	5.32054	2.9	0.4	0.126252	-1.7	0.4	1.16996	0.6	0.24	0.679687	3.8	1.1	0.4	0.623941	1.8	0.6	0.24	0.118304	-1.9	0.5	0.15	1.21601
14.12.2018	X53	29	1.39516	4.87326	2.9	0.4	0.9124	-1.7	0.4	1.5078	0.6	0.24	0.230901	3.8	1.1	0.4	1.2295	1.8	0.6	0.24	0.850561	-1.9	0.5	0.15	1.52989
Total
Median			1.32016	5.15811	2.9	0.4	0.1081	-1.7	0.4	0.1265	0.6	0.24	0.2079	3.8	1.1	0.4	0.0997	1.8	0.6	0.24	0.0983	-1.9	0.5	0.15	0.1191
Q1			1.15516	4.45413	2.9	0.4	0.0258	-1.7	0.4	0.0581	0.6	0.24	0.1724	3.8	1.1	0.4	0.0348	1.8	0.6	0.24	0.0339	-1.9	0.5	0.15	0.0633
Q3			1.41266	5.5699	2.9	0.4	0.1468	-1.7	0.4	0.1814	0.6	0.24	0.2774	3.8	1.1	0.4	0.176	1.8	0.6	0.24	0.1445	-1.9	0.5	0.15	0.1634
Flights under 1s
11.12.2018	B01	6	0.580156	1.57983	NaN	NaN	NaN	NaN	NaN	NaN	NaN	NaN	NaN	NaN	NaN	NaN	NaN	NaN	NaN	NaN	NaN	NaN	NaN	NaN
11.12.2018	S57	8	0.935156	4.30937	NaN	NaN	NaN	NaN	NaN	NaN	NaN	NaN	NaN	NaN	NaN	NaN	NaN	NaN	NaN	NaN	NaN	NaN	NaN	NaN
11.12.2018	X53	9	0.945156	4.51809	NaN	NaN	NaN	NaN	NaN	NaN	NaN	NaN	NaN	NaN	NaN	NaN	NaN	NaN	NaN	NaN	NaN	NaN	NaN	NaN
12.12.2018	C68	14	0.935156	4.16943	NaN	NaN	NaN	NaN	NaN	NaN	NaN	NaN	NaN	NaN	NaN	NaN	NaN	NaN	NaN	NaN	NaN	NaN	NaN	NaN
13.12.2018	D10	15	0.830156	3.3426	NaN	NaN	NaN	NaN	NaN	NaN	NaN	NaN	NaN	NaN	NaN	NaN	NaN	NaN	NaN	NaN	NaN	NaN	NaN	NaN
13.12.2018	X53	18	0.970156	4.29964	NaN	NaN	NaN	NaN	NaN	NaN	NaN	NaN	NaN	NaN	NaN	NaN	NaN	NaN	NaN	NaN	NaN	NaN	NaN	NaN

### Sheet: All flights recorded
Date	Bird ID	Side flown	Obstacle position	Release	Duration	Column1
11.12.2018	B01	right	right	AM1	2.095
11.12.2018	B01	right	left	AM2	1.89
11.12.2018	B01	right	left	AM3		not analysed
11.12.2018	B65	right	right	AM1	3.65
11.12.2018	B65	right	left	AM2	1.45
11.12.2018	B65	left	left	AM3	1
11.12.2018	C67	left	right	AM1		not analysed
11.12.2018	C68	left	right	AM1	0.695
11.12.2018	D10	left	right	AM1	1.13
11.12.2018	D10	left	left	AM2	4.525
11.12.2018	D10	left	left	AM3	12.405
11.12.2018	S37	right	right	AM1	2.73
11.12.2018	S57	right	right	AM1	1.43
11.12.2018	S57	right	left	AM2	0.935
11.12.2018	S84	right	right	AM1	5.055
11.12.2018	S84	left	left	AM3		not analysed
11.12.2018	X41	right	right	AM1	1.525
11.12.2018	X41	right	left	AM3	1
11.12.2018	X53	left	right	AM1	1.39
11.12.2018	X53	left	left	AM2	3.76
11.12.2018	X53	right	left	AM3	1.03
12.12.2018	B01	right	right	AM1	2.585
12.12.2018	B01	right	right	AM2	2.77
12.12.2018	B01	right	left	AM3		not analysed
12.12.2018	B65	right	right	AM1	3.23
12.12.2018	B65	right	left	AM3	0.78
12.12.2018	C68	right	right	AM1	3.23
12.12.2018	C76	left	right	AM1	1.43
12.12.2018	C76	right	left	AM3	1.315
12.12.2018	D10	left	right	AM1	1.36
12.12.2018	D10	left	right	AM2		not analysed
12.12.2018	D10	left	left	AM3	1.855
12.12.2018	S37	left	right	AM1	1.33
12.12.2018	S37	right	left	AM3	1.72
12.12.2018	S57	right	right	AM1	3.335
12.12.2018	S57	right	right	AM2	2.015
12.12.2018	S57	right	left	AM3	1.04
12.12.2018	S84	left	right	AM1	0.92
12.12.2018	S84	right	right	AM2	2.095
12.12.2018	S84	right	left	AM3	1.14
12.12.2018	X41	right	right	AM1	1.585
12.12.2018	X41	right	right	AM2		not analysed
12.12.2018	X41	right	left	AM3		not analysed
12.12.2018	X53	left	right	AM1	1.03
12.12.2018	X53	right	right	AM2	3.51
12.12.2018	X53	right	left	AM3	6.355
13.12.2018	B01	right	right	AM1	2.495
13.12.2018	B01	left	right	AM2	2.615
13.12.2018	B01	right	left	AM3	0.56
13.12.2018	B01	right	left	AM4	0.505
13.12.2018	B65	right	right	AM1	6.615
13.12.2018	B65	right	right	AM2	3.485
13.12.2018	B65	right	left	AM3	0.64
13.12.2018	B65	right	left	AM4	0.555
13.12.2018	C68	left	right	AM1	1.045
13.12.2018	C76	right	right	AM1	2.19
13.12.2018	C76	right	right	AM2	2.265
13.12.2018	C76	right	left	AM3	0.495
13.12.2018	C76	right	left	AM4	0.54
13.12.2018	D10	left	right	AM1	0.83
13.12.2018	D10	left	right	AM2	1.135
13.12.2018	D10	left	left	AM3	6.375
13.12.2018	S28	right	right	AM2		not analysed
13.12.2018	S37	right	right	AM1	2.745
13.12.2018	S37	right	left	AM4	1.34
13.12.2018	S57	right	right	AM1	2.995
13.12.2018	S57	right	left	AM4	1.14
13.12.2018	S84	right	right	AM1	15.905
13.12.2018	S84	right	right	AM2	3.655
13.12.2018	S84	right	left	AM4	1.105
13.12.2018	X41	right	right	AM1	1.61
13.12.2018	X41	right	right	AM2	3.955
13.12.2018	X41	right	left	AM3	1.26
13.12.2018	X53	left	right	AM1	1.28
13.12.2018	X53	left	right	AM2	1.07
13.12.2018	X53	left	left	AM3	2.185
13.12.2018	X53	left	left	AM4	5.16
14.12.2018	B01	right	right	AM1	1.97
14.12.2018	B01	right	right	AM2	4.12
14.12.2018	B01	right	left	AM3		not analysed
14.12.2018	B65	right	right	AM1	5.935
14.12.2018	B65	right	right	AM2	3.485
14.12.2018	B65	right	left	AM3	0.92
14.12.2018	C68	left	right	AM2	1.315
14.12.2018	C76	right	right	AM1	3.83
14.12.2018	C76	left	left	AM3	8.62
14.12.2018	D10	left	right	AM1	1.185
14.12.2018	D10	left	right	AM2	1.355
14.12.2018	D10	right	left	AM3	1.285
14.12.2018	S57	right	left	AM3	1.085
14.12.2018	S84	right	right	AM1	2.91
14.12.2018	S84	left	right	AM2	1.17
14.12.2018	X41	right	right	AM1	2.575
14.12.2018	X53	left	right	AM1	1.395
14.12.2018	X53	left	right	AM2	1.54
14.12.2018	X53	right	left	AM3	1.365
30.11.2018	X53	left	right	AM1		not analysed
4.12.2018	B01	right	right	AM2	3.28
4.12.2018	B65	right	right	AM2	3.26
4.12.2018	C76	left	right	AM1	1.41
4.12.2018	D10	left	right	AM1	2.045
4.12.2018	D10	left	right	AM2	1.445
4.12.2018	S37	left	right	AM1	1.21
4.12.2018	S57	right	right	AM2	4.595
4.12.2018	S84	right	right	AM2	2.59

### Sheet: Pigeons used
Name	Ring number	Colour	Year	Weight (g)
B65	B46865	BB Pied	2012	493
C68	C07768	Black	2018	530
C76	C07776	White/ Red	2018	500
D10	D44810	BB	2010	501
S37	S18837	Red	2017	586
S57	S19557	BB	2016	502
S84	S21284	BB Pied	2014	510
X41	X44941	Black, White knees	2015	563
X53	X44953	White Blk Tip	2015	543
B01	B46901	B DK CH	2012	508
S28	S21328	B CH	2014	502
C67	C07767	BB	2018	478
