## Supplementary material for "Gap selection and steering during obstacle avoidance in pigeons": Data S2

### Sheet: Individual fits
Target: point 0.35 m from edge of curtain					Modelled parameters
						kN				kP				kD				kNkP			kNkD				kPkD				Model average
Date	Bird ID	Flight ID	Duration (s)	Distance (m)	kN	tau	error	RMS (mm)	kP	tau2	error2	RMS (m)3	kD	tau3	RMS (m)2	kN2	kP2	tau4	RMS (m)	kN3	kD2	tau5	RMS (m)4	kP3	kD3	tau6	RMS (m)22			RMS (m)
4.12.2018	D10	1	1.44516	4.75706	5.60348	0.4	1.19609	0.0345845	-13004.3	0	21.461	0.146496	1.07108	0.4	0.0374803	1482.21	-1757.8	0	0.146983	13.6247	-1.4202	0.235	0.122536	-10.2009	-1.5744	0.25	0.125902			0.10233
4.12.2018	C76	2	1.41016	6.09831	1.37521	0.065	0.0845089	0.00919287	-1.58836	0	1.19637	0.0345887	0.820221	0.4	0.0591211	2.28283	0.469932	0.265	0.00860489	2.38048	-0.291365	0.4	0.00740967	-2.54405	-1.17654	0.37	0.00312568			0.0203405
4.12.2018	D10	3	2.04516	5.15811	-0.00929687	0	67.0076	0.258858	-0.0175017	0.35	66.9922	0.258829	0.0480313	0.1	0.256278	23.2249	16.6459	0.4	0.0455017	1.00089	1.00005	0	0.0381223	-0.826668	0.988207	0.005	0.054899			0.152081
11.12.2018	D10	4	1.13016	4.36671	3.1213	0.205	0.070445	0.00839315	-3.55119	0.25	0.0545885	0.0073884	2.78104	0.4	0.0255719	-2.72462	-5.93488	0.395	0.00669341	1.00164	0.999423	0	0.00769059	-1.3664	0.99234	0.005	0.00617121			0.0103181
11.12.2018	X41	5	1.32016	5.35523	-1.27675	0.215	11.2869	0.10624	1.48346	0.165	7.79863	0.0883098	0.389516	0.275	0.0578212	1.22262	3.27508	0	0.0335893	1.49467	0.731115	0.26	0.00679174	-3.05369	0.907188	0.305	0.00603377			0.0497977
11.12.2018	B65	7	1.41516	5.86438	4.0288	0.28	0.0554708	0.00744787	-12897.6	0	3.99143	0.0631778	0.512016	0.4	0.069228	3.81407	-0.171773	0.28	0.0071921	4.53641	-0.299479	0.35	0.00703902	-3.96586	-0.601225	0.39	0.010065			0.0273583
12.12.2018	C76	10	1.37516	5.12555	3.01486	0.4	0.0267742	0.00517438	-2.61096	0.4	0.218972	0.0147977	0.823286	0.265	0.0334942	3.84341	0.72743	0.4	0.00360345	2.93969	0.0325712	0.4	0.00377053	-2.38963	0.11199	0.4	0.00977634			0.0117694
12.12.2018	D10	11	1.36016	4.33892	2.34306	0.4	0.156272	0.0125009	-1.43406	0.4	0.922502	0.0303727	0.971205	0.35	0.0112513	4.83076	1.8051	0.255	0.00601807	1.12568	0.959704	0.025	0.00636329	-0.981099	0.494094	0.38	0.0100968			0.0127672
12.12.2018	X53	12	1.63016	5.49401	3.37771	0.4	0.272576	0.0165099	-2.36397	0.4	0.737811	0.0271627	-1.00063	0	0.520146	2.7286	-0.464002	0.4	0.014828	3.28471	0.0385016	0.4	0.0145182	-2.19428	0.257701	0.325	0.0168553			0.10167
12.12.2018	S84	13	1.14016	4.16511	1.47922	0.13	0.0127535	0.00357121	-1.55823	0.4	0.0419539	0.00647718	-1.17543	0.02	0.138728	2.28502	0.995844	0.205	0.00291263	1.64973	-0.250727	0.205	0.00344668	-2.86204	-1.24583	0.07	0.00459522			0.0266217
13.12.2018	X53	16	1.12016	4.37576	2.97542	0.355	0.0605267	0.00777989	-3.3149	0.4	0.281497	0.0167779	1.57491	0.34	0.0202006	5.88237	3.6658	0.295	0.00289084	2.15085	0.813622	0.165	0.0023211	-3.54201	0.713494	0.16	0.00846907			0.00973989
13.12.2018	B01	17	2.46516	5.77182	2.906	0.4	45.422	0.213124	-2.27166	0.4	22.7781	0.150924	-1.6085	0.335	1.25531	-4.44659	-5.74478	0.32	0.12168	2.96871	0.183703	0.4	0.166823	-1.8335	0.565358	0.185	0.135935			0.340633
13.12.2018	S37	19	1.34016	3.91375	2.40818	0.4	0.375834	0.0193864	-1.92285	0.4	0.371542	0.0192754	1.73897	0.305	0.00840149	-45.8399	-39.0314	0.31	0.00477801	0.939298	1.05007	0.03	0.00788815	-0.572946	1.41246	0.225	0.00794115			0.0112784
13.12.2018	S57	20	1.14016	4.53251	4.71181	0.23	0.0133997	0.00366057	-4.23061	0.225	0.0606818	0.00778985	3.16721	0.375	0.0958635	6.41214	1.51058	0.23	0.00298223	1.00288	0.999651	0	0.00264354	-4.39264	-0.700132	0.355	0.00283186			0.0192953
13.12.2018	S84	21	1.10516	5.21953	2.95617	0	1.04563	0.0323362	-3.75634	0.1	0.488531	0.0221027	2.43966	0.36	0.0474366	-5.01566	-7.15369	0.4	0.011745	4.73048	-2.61812	0.4	0.00722708	-2.31038	0.806105	0.02	0.00684764			0.0212825
14.12.2018	D10	22	1.13016	5.28359	2.53862	0.4	0.0276342	0.00525683	-2.85744	0.395	0.0550134	0.0074171	-0.364844	0	0.0142878	2.2214	-0.419259	0.4	0.00487806	2.91341	0.301797	0.355	0.00367634	-3.88587	0.609145	0.325	0.0034471			0.00649387
14.12.2018	X53	23	1.31016	4.70171	6.34983	0.36	1.51952	0.038981	-4.27666	0.315	0.299888	0.0173173	-1.00063	0	0.358471	330.37	-391.555	0	0.188643	221.865	1.00053	0	0.188056	-4.26688	0.00365225	0.315	0.0173003			0.134795
14.12.2018	C68	24	1.23016	5.64656	3.1718	0.4	0.232436	0.0152459	-2.0601	0.4	0.464204	0.0215454	0.56356	0.4	0.00953044	210.515	-249.611	0	0.0972026	0.730513	0.432498	0.4	0.00907175	0.000554286	0.563713	0.4	0.00953051			0.0270211
14.12.2018	D10	25	1.29516	5.64578	6.94198	0.4	2.28747	0.0478275	-137.994	0	24.036	0.155035	0.641941	0.18	0.0458714	271.771	-322.37	0	0.155217	1.99177	0.77385	0.19	0.00215581	-3.82439	0.0726355	0.4	0.0048416			0.0684915
14.12.2018	S84	26	1.17016	4.14327	-0.445834	0.4	0.951752	0.0308505	0.291985	0.4	0.864513	0.0294026	0.131062	0.055	0.0298484	8.89881	6.34945	0.32	0.00409518	1.84341	1.1926	0.075	0.00242049	-2.25025	1.3663	0.065	0.00325893			0.016646
14.12.2018	X53	27	1.43016	5.65888	-1.26014	0.175	7.87974	0.0887679	1.26586	0.08	4.98083	0.070575	0.240399	0.4	0.035024	-3.55217	-5.02373	0.4	0.0217415	1.34876	0.560032	0.275	0.00367198	-1.8788	0.543961	0.28	0.00802173			0.037967
14.12.2018	C76	28	1.29516	5.32054	1.88208	0.16	11.2477	0.106055	-1.64019	0.275	0.0661371	0.00813247	-1.00109	0	0.538076	0.173675	-1.49028	0.295	0.00404124	0.988975	0.990517	0.015	0.00387683	-1.31186	0.179254	0.4	0.00439203			0.110762
14.12.2018	X53	29	1.39516	4.87326	1.00134	0.4	5.3248	0.0729712	-0.836428	0.4	7.38818	0.0859545	-0.348047	0	0.0745825	4.41177	3.17619	0.385	0.038333	0.96577	0.877268	0.01	0.0200631	-2.10844	0.941015	0.13	0.00520011			0.0495174
																													tau (s)
Median			1.32016	5.15811	2.906	0.36	0.375834	0.0193864	-2.27166	0.35	0.737811	0.0272	0.512016	0.305	0.0474	3.81407	-0.419259	0.295	0.0086	1.84341	0.731115	0.205	0.007	-2.31038	0.543961	0.305	0.0079		0.249239	0.0270211
Q1			1.15516	4.45413	1.42721	0.19	0.0654858	0.0079	-3.65376	0.1325	0.250234	0.0153	-0.356445	0.0375	0.0266	0.698149	-6.54429	0.2175	0.0043	1.00226	0.0355364	0.02	0.0037	-3.6832	0.0381439	0.145	0.0047		0.1	0.0127672
Q3			1.41266	5.5699	3.27475	0.4	4.56546	0.0667	-1.49614	0.4	4.73348	0.0821	1.02114	0.3875	0.128	7.65547	1.65784	0.3975	0.0437	2.9542	0.99497	0.3775	0.0132	-1.59995	0.856647	0.375	0.0101		0.4	0.0767862
Flights under 1s
11.12.2018	B01	6	0.580156	1.57983	NaN	NaN	NaN		NaN	NaN	NaN		NaN	NaN		NaN	NaN	NaN		NaN	NaN	NaN		NaN	NaN	NaN	NaN
11.12.2018	S57	8	0.935156	4.30937	NaN	NaN	NaN		NaN	NaN	NaN		NaN	NaN		NaN	NaN	NaN		NaN	NaN	NaN		NaN	NaN	NaN	NaN
11.12.2018	X53	9	0.945156	4.51809	NaN	NaN	NaN		NaN	NaN	NaN		NaN	NaN		NaN	NaN	NaN		NaN	NaN	NaN		NaN	NaN	NaN	NaN
12.12.2018	C68	14	0.935156	4.16943	NaN	NaN	NaN		NaN	NaN	NaN		NaN	NaN		NaN	NaN	NaN		NaN	NaN	NaN		NaN	NaN	NaN	NaN
13.12.2018	D10	15	0.830156	3.3426	NaN	NaN	NaN		NaN	NaN	NaN		NaN	NaN		NaN	NaN	NaN		NaN	NaN	NaN		NaN	NaN	NaN	NaN
13.12.2018	X53	18	0.970156	4.29964	NaN	NaN	NaN		NaN	NaN	NaN		NaN	NaN		NaN	NaN	NaN		NaN	NaN	NaN		NaN	NaN	NaN	NaN

### Sheet: Global fits
Target: point 0.35 m from edge of curtain					Modelled parameters
						kN			kP			kD				kNkP			kNkD				kPkD
Date	Bird ID	Flight ID	Duration (s)	Distance (m)	kN	tau	RMS (m)	kP	tau2	RMS m	kD	tau3	RMS (m)2	kN2	kP2	tau4	RMS m2	kN3	kD2	tau5	RMS m4	kP3	kD3	tau6	RMS m5
4.12.2018	D10	1	1.44516	4.75706	2.9	0.4	0.136396	-1.7	0.4	0.151904	0.6	0.24	0.208923	3.8	1.1	0.4	0.180587	1.8	0.6	0.24	0.0880014	-1.9	0.5	0.15	0.139633
4.12.2018	C76	2	1.41016	6.09831	2.9	0.4	0.193572	-1.7	0.4	0.203755	0.6	0.24	0.209712	3.8	1.1	0.4	0.0380804	1.8	0.6	0.24	0.2965	-1.9	0.5	0.15	0.249345
4.12.2018	D10	3	2.04516	5.15811	2.9	0.4	0.509573	-1.7	0.4	0.471752	0.6	0.24	0.392545	3.8	1.1	0.4	0.434949	1.8	0.6	0.24	0.391984	-1.9	0.5	0.15	0.561237
11.12.2018	D10	4	1.13016	4.36671	2.9	0.4	0.0343627	-1.7	0.4	0.139782	0.6	0.24	0.331003	3.8	1.1	0.4	0.0518304	1.8	0.6	0.24	0.0997512	-1.9	0.5	0.15	0.118336
11.12.2018	X41	5	1.32016	5.35523	2.9	0.4	0.315502	-1.7	0.4	0.25647	0.6	0.24	0.142373	3.8	1.1	0.4	0.314308	1.8	0.6	0.24	0.173811	-1.9	0.5	0.15	0.305818
11.12.2018	B65	7	1.41516	5.86438	2.9	0.4	0.068619	-1.7	0.4	0.0574763	0.6	0.24	0.0917997	3.8	1.1	0.4	0.0865445	1.8	0.6	0.24	0.147104	-1.9	0.5	0.15	0.0575734
12.12.2018	C76	10	1.37516	5.12555	2.9	0.4	0.0130544	-1.7	0.4	0.128028	0.6	0.24	0.180319	3.8	1.1	0.4	0.048523	1.8	0.6	0.24	0.0455702	-1.9	0.5	0.15	0.128206
12.12.2018	D10	11	1.36016	4.33892	2.9	0.4	0.0788107	-1.7	0.4	0.0701996	0.6	0.24	0.0790308	3.8	1.1	0.4	0.0454122	1.8	0.6	0.24	0.235936	-1.9	0.5	0.15	0.112247
12.12.2018	X53	12	1.63016	5.49401	2.9	0.4	0.0745578	-1.7	0.4	0.180859	0.6	0.24	0.52078	3.8	1.1	0.4	0.17313	1.8	0.6	0.24	0.0549576	-1.9	0.5	0.15	0.098263
12.12.2018	S84	13	1.14016	4.16511	2.9	0.4	0.20381	-1.7	0.4	0.023188	0.6	0.24	0.24109	3.8	1.1	0.4	0.173032	1.8	0.6	0.24	0.14549	-1.9	0.5	0.15	0.134778
13.12.2018	X53	16	1.12016	4.37576	2.9	0.4	0.0104369	-1.7	0.4	0.170885	0.6	0.24	0.299753	3.8	1.1	0.4	0.0175601	1.8	0.6	0.24	0.0405387	-1.9	0.5	0.15	0.177756
13.12.2018	B01	17	2.46516	5.77182	2.9	0.4	0.21314	-1.7	0.4	0.361141	0.6	0.24	3.18473	3.8	1.1	0.4	0.355184	1.8	0.6	0.24	0.587356	-1.9	0.5	0.15	0.195219
13.12.2018	S37	19	1.34016	3.91375	2.9	0.4	0.0451619	-1.7	0.4	0.0304763	0.6	0.24	0.197781	3.8	1.1	0.4	0.0195101	1.8	0.6	0.24	0.0292707	-1.9	0.5	0.15	0.0333954
13.12.2018	S57	20	1.14016	4.53251	2.9	0.4	0.0775343	-1.7	0.4	0.150186	0.6	0.24	0.332053	3.8	1.1	0.4	0.115478	1.8	0.6	0.24	0.117356	-1.9	0.5	0.15	0.084908
13.12.2018	S84	21	1.10516	5.21953	2.9	0.4	0.0909829	-1.7	0.4	0.0948695	0.6	0.24	0.309301	3.8	1.1	0.4	0.0736636	1.8	0.6	0.24	0.0663536	-1.9	0.5	0.15	0.0651306
14.12.2018	D10	22	1.13016	5.28359	2.9	0.4	0.0109389	-1.7	0.4	0.0347636	0.6	0.24	0.166076	3.8	1.1	0.4	0.0140693	1.8	0.6	0.24	0.010812	-1.9	0.5	0.15	0.0221938
14.12.2018	X53	23	1.31016	4.70171	2.9	0.4	0.214658	-1.7	0.4	0.232527	0.6	0.24	0.504792	3.8	1.1	0.4	0.27686	1.8	0.6	0.24	0.234171	-1.9	0.5	0.15	0.109681
14.12.2018	C68	24	1.23016	5.64656	2.9	0.4	0.022973	-1.7	0.4	0.0431331	0.6	0.24	0.027919	3.8	1.1	0.4	0.0666096	1.8	0.6	0.24	0.0630878	-1.9	0.5	0.15	0.0553625
14.12.2018	D10	25	1.29516	5.64578	2.9	0.4	0.105464	-1.7	0.4	0.0991071	0.6	0.24	0.0657548	3.8	1.1	0.4	0.131103	1.8	0.6	0.24	0.0418097	-1.9	0.5	0.15	0.0810336
14.12.2018	S84	26	1.17016	4.14327	2.9	0.4	0.0925738	-1.7	0.4	0.105058	0.6	0.24	0.03791	3.8	1.1	0.4	0.0618977	1.8	0.6	0.24	0.0701341	-1.9	0.5	0.15	0.115319
14.12.2018	X53	27	1.43016	5.65888	2.9	0.4	0.187151	-1.7	0.4	0.118202	0.6	0.24	0.182778	3.8	1.1	0.4	0.207964	1.8	0.6	0.24	0.0593982	-1.9	0.5	0.15	0.177228
14.12.2018	C76	28	1.29516	5.32054	2.9	0.4	0.12032	-1.7	0.4	0.172914	0.6	0.24	1.09716	3.8	1.1	0.4	0.398247	1.8	0.6	0.24	0.111032	-1.9	0.5	0.15	0.314011
14.12.2018	X53	29	1.39516	4.87326	2.9	0.4	0.265052	-1.7	0.4	0.161198	0.6	0.24	0.617134	3.8	1.1	0.4	0.221608	1.8	0.6	0.24	0.0491677	-1.9	0.5	0.15	0.199692
Total
Median			1.32016	5.15811	2.9	0.4	0.0926	-1.7	0.4	0.1398	0.6	0.24	0.2097	3.8	1.1	0.4	0.1155	1.8	0.6	0.24	0.088	-1.9	0.5	0.15	0.1183
Q1			1.15516	4.45413	2.9	0.4	0.051	-1.7	0.4	0.0764	0.6	0.24	0.1483	3.8	1.1	0.4	0.0493	1.8	0.6	0.24	0.0506	-1.9	0.5	0.15	0.082
Q3			1.41266	5.5699	2.9	0.4	0.2013	-1.7	0.4	0.1789	0.6	0.24	0.3774	3.8	1.1	0.4	0.2182	1.8	0.6	0.24	0.1671	-1.9	0.5	0.15	0.1909
Flights under 1s
11.12.2018	B01	6	0.580156	1.57983	NaN	NaN		NaN	NaN		NaN	NaN		NaN	NaN	NaN		NaN	NaN	NaN		NaN	NaN	NaN	NaN
11.12.2018	S57	8	0.935156	4.30937	NaN	NaN		NaN	NaN		NaN	NaN		NaN	NaN	NaN		NaN	NaN	NaN		NaN	NaN	NaN	NaN
11.12.2018	X53	9	0.945156	4.51809	NaN	NaN		NaN	NaN		NaN	NaN		NaN	NaN	NaN		NaN	NaN	NaN		NaN	NaN	NaN	NaN
12.12.2018	C68	14	0.935156	4.16943	NaN	NaN		NaN	NaN		NaN	NaN		NaN	NaN	NaN		NaN	NaN	NaN		NaN	NaN	NaN	NaN
13.12.2018	D10	15	0.830156	3.3426	NaN	NaN		NaN	NaN		NaN	NaN		NaN	NaN	NaN		NaN	NaN	NaN		NaN	NaN	NaN	NaN
13.12.2018	X53	18	0.970156	4.29964	NaN	NaN		NaN	NaN		NaN	NaN		NaN	NaN	NaN		NaN	NaN	NaN		NaN	NaN	NaN	NaN
